# Impaired adult hippocampal neurogenesis in Alzheimer’s disease is mediated by microRNA-132 deficiency and can be restored by microRNA-132 replacement

**DOI:** 10.1101/2020.03.12.988709

**Authors:** Evgenia Salta, Hannah Walgrave, Sriram Balusu, Elke Vanden Eynden, Sarah Snoeck, Katleen Craessaerts, Nicky Thrupp, Leen Wolfs, Katrien Horré, Yannick Fourne, Alicja Ronisz, Edina Silajdžić, Zsuzsanna Callaerts-Vegh, Rudi D’Hooge, Dietmar Rudolf Thal, Henrik Zetterberg, Sandrine Thuret, Mark Fiers, Carlo Sala Frigerio, Bart De Strooper

## Abstract

**Summary:** Adult hippocampal neurogenesis (AHN) plays a crucial role in memory processes and is impeded in the brains of Alzheimer’s disease (AD) patients. However, the molecular mechanisms impacting AHN in AD brain are unknown. Here we identify miR-132, one of the most consistently downregulated microRNAs in AD, as a novel mediator of the AHN deficits in AD. The effects of miR-132 are cell-autonomous and its overexpression is proneurogenic in the adult neurogenic niche *in vivo* and in human neural stem cells *in vitro*. miR-132 knockdown in wild-type mice mimics neurogenic deficits in AD mouse brain. Restoring miR-132 levels in mouse models of AD significantly restores AHN and relevant memory deficits. Our findings provide mechanistic insight into the hitherto elusive functional significance of AHN in AD and designate miR-132 replacement as a novel therapeutic strategy to rejuvenate the AD brain and thereby alleviate aspects of memory decline.
