## Supplementary Table 4 for "Impaired adult hippocampal neurogenesis in Alzheimer’s disease is mediated by microRNA-132 deficiency and can be restored by microRNA-132 replacement"

### Sheet: Sheet1
Table S4. Information on serum samples used in the 'in vitro parabiosis' assay.
Variable	Control	Alzheimer's disease
n	23	17
Age [mean, (SD)]	66 (10)	76 (7)
Gender [males n, (%)]	13 (56%)	6 (35%)
T-tau [mean ng/L, (SD)]	250 (222)	740 (318)
p-tau [mean ng/L, (SD)]	47 (27)	102 (28)
Aβ1-42 [mean ng/L, (SD)]	750 (162)	395 (68)
